# Assessment of Gene Set Enrichment Analysis using curated RNA-seq-based benchmarks

**DOI:** 10.1101/2024.01.10.575094

**Authors:** Julián Candia, Luigi Ferrucci

## Abstract

Pathway enrichment analysis is a ubiquitous computational biology method to interpret a list of genes (typically derived from the association of large-scale omics data with phenotypes of interest) in terms of higher-level, predefined gene sets that share biological function, chromosomal location, or other common features. Among many tools developed so far, Gene Set Enrichment Analysis (GSEA) stands out as one of the pioneering and most widely used methods. Although originally developed for microarray data, GSEA is nowadays extensively utilized for RNA-seq data analysis. Here, we quantitatively assessed the performance of a variety of GSEA modalities and provide guidance in the practical use of GSEA in RNA-seq experiments. We leveraged harmonized RNA-seq datasets available from The Cancer Genome Atlas (TCGA) in combination with large, curated pathway collections from the Molecular Signatures Database to obtain cancer-type-specific target pathway lists across multiple cancer types. We carried out a detailed analysis of GSEA performance using both gene-set and phenotype permutations combined with four different choices for the Kolmogorov-Smirnov enrichment statistic. Based on our benchmarks, we conclude that the classic/unweighted gene-set permutation approach offered comparable or better sensitivity-vs-specificity tradeoffs across cancer types compared with other, more complex and computationally intensive permutation methods. Finally, we analyzed other large cohorts for thyroid cancer and hepatocellular carcinoma. We utilized a new consensus metric, the Enrichment Evidence Score (EES), which showed a remarkable agreement between pathways identified in TCGA and those from other sources, despite differences in cancer etiology. This finding suggests an EES-based strategy to identify a core set of pathways that may be complemented by an expanded set of pathways for downstream exploratory analysis. This work fills the existing gap in current guidelines and benchmarks for the use of GSEA with RNA-seq data and provides a framework to enable detailed benchmarking of other RNA-seq-based pathway analysis tools.
