## Supplementary Table S1 for "Assessment of Gene Set Enrichment Analysis using curated RNA-seq-based benchmarks"

### Sheet: S1 Table
	S1 Table: Number of genes measured and differentially expressed in each TCGA project.
	Project	Measured	Bonf<0.05 (FC<1)	Bonf<0.05 (FC>1)	BH<0.05 (FC<1)	BH<0.05 (FC>1)
	TCGA-BLCA	13498	390	720	2099	4609
	TCGA-BRCA	13974	3283	3385	4903	5568
	TCGA-COAD	13360	1696	3420	3385	6137
	TCGA-ESCA	13870	1	311	414	6746
	TCGA-HNSC	13049	307	4182	1282	8187
	TCGA-KIRC	13624	2131	4124	3618	6592
	TCGA-LIHC	11569	424	6190	1063	8655
	TCGA-LUAD	13923	3006	2508	5025	4841
	TCGA-LUSC	14013	3158	3488	4866	5841
	TCGA-PRAD	13681	1402	1219	3450	3935
	TCGA-STAD	13429	70	3056	882	8213
	TCGA-THCA	13523	4175	1153	7571	2465
	Bonf: Bonferroni-adjusted q-value
	BH: Benjamini-Hochberg-adjusted q-value
	FC: Primary-Tumor/Non-tumor expression fold change
