## Supplementary Table S4 for "Assessment of Gene Set Enrichment Analysis using curated RNA-seq-based benchmarks"

### Sheet: S4 Table
	S4 Table. Enrichment Evidence Scores of thyroid cancer pathways in TCGA-THCA and REBC-THYR.
	Pathway	TCGA-THCA	REBC-THYR
	DELYS_THYROID_CANCER_DN	-4	-4
	FONTAINE_PAPILLARY_THYROID_CARCINOMA_DN	-4	-4
	LUI_THYROID_CANCER_CLUSTER_1	4	4
	LUI_THYROID_CANCER_PAX8_PPARG_UP	4	4
	FONTAINE_PAPILLARY_THYROID_CARCINOMA_UP	3	4
	BARIS_THYROID_CANCER_DN	3	4
	RODRIGUES_THYROID_CARCINOMA_DN	3	4
	DELYS_THYROID_CANCER_UP	2	3
	BARIS_THYROID_CANCER_UP	-2	0
	MISIAK_ANAPLASTIC_THYROID_CARCINOMA_UP	1	1
	KEGG_THYROID_CANCER	0	2
	HP_FOLLICULAR_THYROID_CARCINOMA	-1	0
	LUI_THYROID_CANCER_CLUSTER_3	1	0
	MISIAK_ANAPLASTIC_THYROID_CARCINOMA_DN	0	1
	RODRIGUES_THYROID_CARCINOMA_UP	0	0
	LUI_THYROID_CANCER_CLUSTER_2	0	0
	WP_MAPK_PATHWAY_IN_CONGENITAL_THYROID_CANCER	0	0
	HP_PAPILLARY_THYROID_CARCINOMA	0	0
	HP_NEOPLASM_OF_THE_THYROID_GLAND	0	0
	HP_THYROID_CARCINOMA	0	0
	LUI_THYROID_CANCER_PAX8_PPARG_DN	0	0
