## Supplementary Table S5 for "Assessment of Gene Set Enrichment Analysis using curated RNA-seq-based benchmarks"

### Sheet: S5 Table
	S5 Table. Enrichment Evidence Scores of liver cancer pathways in TCGA-LIHC and MO-HCC.
	Pathway	TCGA-LIHC	MO-HCC
	BOYAULT_LIVER_CANCER_SUBCLASS_G123_DN	-4	-4
	BOYAULT_LIVER_CANCER_SUBCLASS_G3_DN	-4	-4
	LEE_LIVER_CANCER_DENA_DN	-4	-4
	KIM_LIVER_CANCER_POOR_SURVIVAL_DN	-4	-4
	LEE_LIVER_CANCER_MYC_TGFA_DN	-4	-4
	CHIANG_LIVER_CANCER_SUBCLASS_POLYSOMY7_UP	-4	-4
	MINGUEZ_LIVER_CANCER_VASCULAR_INVASION_DN	-4	-4
	LEE_LIVER_CANCER_MYC_DN	-4	-4
	LEE_LIVER_CANCER_E2F1_DN	-4	-4
	BOYAULT_LIVER_CANCER_SUBCLASS_G1_DN	-4	-4
	BOYAULT_LIVER_CANCER_SUBCLASS_G56_DN	-4	-4
	IIZUKA_LIVER_CANCER_PROGRESSION_L1_G1_UP	-4	-4
	CHIANG_LIVER_CANCER_SUBCLASS_INTERFERON_UP	-4	-4
	HOSHIDA_LIVER_CANCER_LATE_RECURRENCE_DN	-4	-4
	BOYAULT_LIVER_CANCER_SUBCLASS_G3_UP	4	4
	CHIANG_LIVER_CANCER_SUBCLASS_UNANNOTATED_DN	4	4
	BOYAULT_LIVER_CANCER_SUBCLASS_G23_UP	4	4
	LEE_LIVER_CANCER_SURVIVAL_DN	4	4
	BOYAULT_LIVER_CANCER_SUBCLASS_G123_UP	4	4
	VILLANUEVA_LIVER_CANCER_KRT19_UP	4	4
	DESERT_STEM_CELL_HEPATOCELLULAR_CARCINOMA_SUBCLASS_UP	4	4
	CHIANG_LIVER_CANCER_SUBCLASS_PROLIFERATION_UP	4	4
	BOYAULT_LIVER_CANCER_SUBCLASS_G12_UP	4	4
	ANDERSEN_LIVER_CANCER_KRT19_DN	-3	-4
	YAMASHITA_LIVER_CANCER_STEM_CELL_DN	-3	-4
	LEE_LIVER_CANCER_MYC_E2F1_DN	-3	-4
	LEE_LIVER_CANCER_ACOX1_DN	-3	-4
	LEE_LIVER_CANCER_CIPROFIBRATE_DN	-3	-4
	VILLANUEVA_LIVER_CANCER_KRT19_DN	-3	-4
	BOYAULT_LIVER_CANCER_SUBCLASS_G5_DN	-4	-3
	WANG_RECURRENT_LIVER_CANCER_UP	3	4
	SMITH_LIVER_CANCER	3	4
	CHIANG_LIVER_CANCER_SUBCLASS_UNANNOTATED_UP	-2	-4
	SHETH_LIVER_CANCER_VS_TXNIP_LOSS_PAM3	3	3
	CHIANG_LIVER_CANCER_SUBCLASS_PROLIFERATION_DN	-1	-4
	DESERT_PERIPORTAL_HEPATOCELLULAR_CARCINOMA_SUBCLASS_UP	-1	-4
	HOSHIDA_LIVER_CANCER_SUBCLASS_S3	-1	-4
	LEE_LIVER_CANCER_SURVIVAL_UP	-1	-4
	CHIANG_LIVER_CANCER_SUBCLASS_CTNNB1_DN	-1	-4
	WOO_LIVER_CANCER_RECURRENCE_DN	-1	-4
	SHETH_LIVER_CANCER_VS_TXNIP_LOSS_PAM4	-1	-4
	CHIANG_LIVER_CANCER_SUBCLASS_CTNNB1_UP	-1	-4
	ACEVEDO_LIVER_CANCER_WITH_H3K27ME3_UP	-1	-4
	HOSHIDA_LIVER_CANCER_SURVIVAL_DN	-1	-4
	HOSHIDA_LIVER_CANCER_SUBCLASS_S1	-1	4
	BOYAULT_LIVER_CANCER_SUBCLASS_G1_UP	1	4
	ANDERSEN_LIVER_CANCER_KRT19_UP	1	4
	HOSHIDA_LIVER_CANCER_SUBCLASS_S2	1	4
	YAMASHITA_LIVER_CANCER_WITH_EPCAM_UP	1	4
	IIZUKA_LIVER_CANCER_PROGRESSION_G1_G2_DN	1	4
	ACEVEDO_LIVER_CANCER_WITH_H3K9ME3_DN	1	4
	SAKAI_CHRONIC_HEPATITIS_VS_LIVER_CANCER_UP	1	4
	LEE_LIVER_CANCER_CIPROFIBRATE_UP	-3	-1
	IIZUKA_LIVER_CANCER_PROGRESSION_G2_G3_UP	-1	-3
	BOYAULT_LIVER_CANCER_SUBCLASS_G6_DN	-1	-3
	WP_HEPATITIS_C_AND_HEPATOCELLULAR_CARCINOMA	1	3
	KAPOSI_LIVER_CANCER_MET_UP	0	4
	SHETH_LIVER_CANCER_VS_TXNIP_LOSS_PAM1	0	4
	ACEVEDO_LIVER_CANCER_WITH_H3K27ME3_DN	0	4
	LEE_LIVER_CANCER_ACOX1_UP	-2	-1
	SHETH_LIVER_CANCER_VS_TXNIP_LOSS_PAM2	0	3
	BOYAULT_LIVER_CANCER_SUBCLASS_G2	0	3
	ACEVEDO_LIVER_CANCER_WITH_H3K9ME3_UP	-1	-1
	CHIANG_LIVER_CANCER_SUBCLASS_INTERFERON_DN	-1	-1
	SAKAI_CHRONIC_HEPATITIS_VS_LIVER_CANCER_DN	-1	-1
	LEE_LIVER_CANCER_MYC_E2F1_UP	0	2
	LEE_LIVER_CANCER_DENA_UP	0	2
	DESERT_PERIVENOUS_HEPATOCELLULAR_CARCINOMA_SUBCLASS_UP	1	1
	WOO_LIVER_CANCER_RECURRENCE_UP	-1	0
	HOSHIDA_LIVER_CANCER_SURVIVAL_UP	-1	0
	LEE_LIVER_CANCER_E2F1_UP	-1	0
	LEE_LIVER_CANCER_MYC_TGFA_UP	-1	0
	SHETH_LIVER_CANCER_VS_TXNIP_LOSS_PAM5	-1	0
	BORLAK_LIVER_CANCER_EGF_UP	-1	0
	KIM_LIVER_CANCER_POOR_SURVIVAL_UP	-1	0
	YAMASHITA_LIVER_CANCER_STEM_CELL_UP	-1	0
	HOSHIDA_LIVER_CANCER_LATE_RECURRENCE_UP	0	0
	CAVARD_LIVER_CANCER_MALIGNANT_VS_BENIGN	0	0
	CHIANG_LIVER_CANCER_SUBCLASS_POLYSOMY7_DN	0	0
	HP_HEPATOCELLULAR_CARCINOMA	0	0
	LEE_LIVER_CANCER_MYC_UP	0	0
	LIU_LIVER_CANCER	0	0
	WP_NCRNAS_INVOLVED_IN_WNT_SIGNALING_IN_HEPATOCELLULAR_CARCINOMA	0	0
	DESERT_EXTRACELLULAR_MATRIX_HEPATOCELLULAR_CARCINOMA_SUBCLASS_UP	0	0
	ROESSLER_LIVER_CANCER_METASTASIS_UP	0	0
	SHETH_LIVER_CANCER_VS_TXNIP_LOSS_PAM6	0	0
	HP_NEOPLASM_OF_THE_LIVER	0	0
	IIZUKA_LIVER_CANCER_PROGRESSION_L0_L1_DN	0	0
	ROESSLER_LIVER_CANCER_METASTASIS_DN	0	0
	BOYAULT_LIVER_CANCER_SUBCLASS_G6_UP	0	0
	MIDORIKAWA_AMPLIFIED_IN_LIVER_CANCER	0	0
	WANG_RECURRENT_LIVER_CANCER_DN	NA	-4
	YAMASHITA_LIVER_CANCER_WITH_EPCAM_DN	NA	-3
	ACEVEDO_METHYLATED_IN_LIVER_CANCER_DN	-1	NA
	BREUHAHN_GROWTH_FACTOR_SIGNALING_IN_LIVER_CANCER	NA	0
