## Supplementary Table S6 for "Assessment of Gene Set Enrichment Analysis using curated RNA-seq-based benchmarks"

### Sheet: S6 Table
	S6 Table. Enrichment Evidence Scores for genes in the LUI_THYROID_CANCER_CLUSTER_1 pathway.
	Gene	TCGA-THCA	REBC-THYR
	LRP4	4	4
	CCND1	4	4
	DHRS3	4	4
	DUSP6	4	4
	MDK	4	4
	ST3GAL5	4	4
	PLD3	4	4
	IGSF1	4	4
	TNFRSF10B	4	4
	FYN	4	4
	SOX4	4	4
	CHD4	4	4
	EVPL	4	4
	SEPTIN9	4	4
	DEGS1	4	4
	LASP1	4	4
	APLP2	4	4
	SPRY1	2	4
	EPOR	4	1
	GAS6	4	1
	CDC25B	4	1
	ARHGAP1	1	4
	RUBCN	0	4
	GOLGA8A	2	1
	NKX2-1	1	1
	MFSD10	1	1
	POMK	1	1
	CEBPD	1	1
	HES1	1	0
	SATB1	0	1
	SLC35E2B	0	1
	SMARCC1	0	1
	CLASP1	0	1
	AP1G2	0	0
	CTBP2	0	0
	MXRA7	0	0
	SRSF11	0	0
	SFPQ	0	0
	PHIP	0	0
	ZC3H14	0	0
	HHEX	0	0
	ITSN2	0	0
	SRSF6	0	0
	BTG2	0	0
	DYNC2LI1	0	0
	FBN1	0	0
	ADCY9	0	0
	ATP13A3	0	0
	BEX4	0	0
	NR4A1	0	0
	FOSB	0	0
	ANK3	0	0
